# Prioritizing virtual screening with interpretable interaction fingerprints

**DOI:** 10.1101/2022.05.25.493419

**Authors:** Alexandre V. Fassio, Laura Shub, Luca Ponzoni, Jessica McKinley, Matthew J. O’Meara, Rafaela S. Ferreira, Michael J. Keiser, Raquel C. de Melo Minardi

**Affiliations:** São Carlos Institute of Physics, University of São Paulo, São Carlos, São Paulo, Brazil; Department of Biochemistry and Immunology, Federal University of Minas Gerais, Belo Horizonte, Minas Gerais, Brazil; Department of Pharmaceutical Chemistry, Department of Bioengineering & Therapeutic Sciences, Institute for Neurodegenerative Diseases, Kavli Institute for Fundamental Neuroscience, Bakar Computational Health Sciences Institute, University of California, San Francisco, San Francisco, California, United States; Department of Computational Medicine and Bioinformatics, University of Michigan, Ann Arbor, Michigan, United States; Department of Computer Science, Federal University of Minas Gerais, Belo Horizonte, Minas Gerais, Brazil

## Abstract

Machine learning-based drug discovery success depends on molecular representation. Yet traditional molecular fingerprints omit both the protein and pointers back to structural information that would enable better model interpretability. Therefore, we propose LUNA, a Python 3 toolkit that calculates and encodes protein-ligand interactions into new hashed fingerprints inspired by Extended Connectivity FingerPrint (ECFP): EIFP (Extended Interaction FingerPrint), FIFP (Functional Interaction FingerPrint), and Hybrid Interaction FingerPrint (HIFP). LUNA also provides visual strategies to make the fingerprints interpretable. We performed three major experiments exploring the fingerprints’ use. First, we trained machine learning models to reproduce DOCK3.7 scores using 1 million docked Dopamine D4 complexes. We found that *EIFP-4,096* performed (*R*^2^ = 0.61) superior to related molecular and interaction fingerprints. Secondly, we used LUNA to support interpretable machine learning models. Finally, we demonstrate that interaction fingerprints can accurately identify similarities across molecular complexes that other fingerprints overlook. Hence, we envision LUNA and its interface fingerprints as promising methods for machine learning-based virtual screening campaigns. LUNA is freely available at https://github.com/keiserlab/LUNA.
