## Supplementary material for "Prioritizing virtual screening with interpretable interaction fingerprints": List of all 294 parameter combinations evaluated during the optimization of LUNA's and IFP parameters and their resulting R<sup>2</sup> values

### Sheet: LUNA params hyperopt
Residue-residue interactions	Non-covalent interactions	Covalent interactions	Atom-Atom interactions	Independent identifiers	Count information	IFP type	IFP length	Levels	Radius growth	R2
True	True	True	False	True	True	EIFP	4096	2	5.73171	0.524155
True	False	True	True	True	True	EIFP	4096	2	6.36581	0.515531
True	True	True	False	False	True	EIFP	4096	2	5.73171	0.512988
True	True	True	False	False	True	EIFP	4096	2	6.16253	0.511389
False	True	True	False	True	True	EIFP	4096	2	5.73171	0.510997
False	True	True	True	True	True	EIFP	4096	2	5.73171	0.504133
True	False	False	True	True	True	EIFP	4096	2	4.65208	0.503821
False	True	True	True	True	True	EIFP	4096	2	6.29667	0.503583
True	True	True	False	True	False	EIFP	4096	2	5.73171	0.502804
False	True	True	False	False	True	EIFP	4096	2	5.73171	0.50144
True	True	True	True	False	True	EIFP	4096	2	5.73171	0.4989
True	False	True	True	False	True	EIFP	4096	2	3.72612	0.495649
True	True	True	True	True	False	EIFP	4096	2	5.73171	0.490211
True	False	True	True	True	False	EIFP	4096	2	6.36581	0.489563
False	True	True	False	True	False	EIFP	4096	2	5.73171	0.488979
True	True	True	False	False	False	EIFP	4096	2	6.22298	0.488226
False	True	True	True	False	True	EIFP	4096	2	5.73171	0.487604
False	False	True	False	True	True	EIFP	4096	2	4.90764	0.484224
False	False	True	False	True	True	EIFP	4096	2	6.09378	0.483383
True	True	True	False	False	False	EIFP	4096	2	5.73171	0.483257
False	True	True	False	False	False	EIFP	4096	2	5.73171	0.482928
False	True	False	True	False	True	EIFP	4096	2	4.93284	0.482634
True	True	True	True	True	False	EIFP	4096	2	5.20755	0.480123
True	True	True	False	False	False	EIFP	4096	2	6.16253	0.479939
True	True	True	False	False	False	EIFP	4096	2	5.86927	0.479185
True	False	False	True	True	False	EIFP	4096	2	4.65208	0.478772
True	False	False	True	True	False	EIFP	4096	2	3.95904	0.478754
False	True	True	True	True	False	EIFP	4096	2	6.29667	0.477056
False	False	True	False	False	True	EIFP	4096	2	5.00937	0.476898
False	False	True	False	False	True	EIFP	4096	2	4.06092	0.47664
False	True	True	True	True	False	EIFP	4096	2	5.73171	0.476009
True	False	False	True	False	True	EIFP	4096	2	4.24913	0.474056
False	False	True	True	True	False	EIFP	4096	2	4.62716	0.473595
True	True	True	False	False	False	EIFP	4096	2	4.776	0.473588
True	False	False	True	False	True	EIFP	4096	2	5.6962	0.473297
True	True	False	True	True	False	EIFP	4096	2	4.33318	0.468882
True	True	False	False	True	False	EIFP	4096	2	3.89466	0.466329
False	False	True	False	True	True	EIFP	4096	2	6.05627	0.464884
False	False	True	False	True	True	EIFP	4096	2	5.34459	0.464401
True	True	True	True	True	False	EIFP	4096	4	0.547493	0.463599
False	False	True	False	True	False	EIFP	4096	2	4.72391	0.461965
True	False	True	True	True	False	EIFP	4096	2	1.89038	0.460808
True	True	True	True	True	True	EIFP	4096	2	5.73171	0.460295
False	False	True	False	True	False	EIFP	4096	2	6.09378	0.459663
False	False	True	False	True	False	EIFP	4096	2	4.90764	0.459662
True	False	True	True	False	False	EIFP	4096	2	3.72612	0.458894
False	False	True	False	False	True	EIFP	4096	2	4.83655	0.457883
False	False	True	False	False	True	EIFP	4096	2	5.40562	0.457793
False	False	True	False	True	False	EIFP	4096	2	3.87318	0.457659
True	True	True	True	False	False	EIFP	4096	2	5.73171	0.456601
False	False	False	True	True	False	EIFP	4096	2	4.91403	0.45639
False	False	True	False	False	False	EIFP	4096	2	4.76579	0.455495
True	False	True	False	True	False	EIFP	4096	2	5.2068	0.454139
True	False	True	False	True	False	HIFP	4096	4	0.566636	0.452786
False	False	True	False	False	False	EIFP	4096	2	4.06092	0.451837
False	False	True	False	False	False	EIFP	4096	2	5.00937	0.451782
True	True	True	True	False	False	EIFP	4096	3	1.03317	0.4509
False	False	True	False	False	False	EIFP	4096	2	3.94299	0.450792
False	True	False	True	False	False	EIFP	4096	2	4.93284	0.448911
True	False	True	False	False	False	EIFP	4096	2	3.50534	0.447952
True	False	True	False	False	False	EIFP	4096	2	4.72992	0.447947
True	False	True	False	False	False	EIFP	4096	2	3.59126	0.447842
True	False	True	False	False	False	EIFP	4096	2	4.24179	0.447721
False	True	True	True	False	False	EIFP	4096	2	5.73171	0.445389
True	True	True	False	False	False	EIFP	4096	3	1.61332	0.443431
False	True	False	False	False	False	EIFP	4096	2	4.78965	0.442943
False	True	False	False	False	False	EIFP	4096	2	5.27379	0.438167
False	True	False	False	False	False	EIFP	4096	2	4.74519	0.436255
False	False	True	False	False	False	HIFP	4096	2	1.87182	0.43509
True	True	False	True	True	False	EIFP	2048	4	1.12305	0.435022
False	False	False	True	True	False	EIFP	4096	3	3.43009	0.431229
True	False	False	True	False	False	EIFP	4096	2	5.6962	0.42909
True	False	False	True	False	False	EIFP	4096	2	4.24913	0.428988
False	True	False	False	False	False	EIFP	4096	2	3.90865	0.423877
False	True	True	False	False	False	HIFP	2048	7	0.257574	0.420176
False	True	True	True	True	False	EIFP	2048	2	1.77227	0.418925
False	True	True	True	True	False	EIFP	2048	2	2.41441	0.418778
True	True	True	True	True	False	EIFP	2048	2	6.48557	0.418336
True	True	False	False	True	False	EIFP	2048	3	1.60871	0.414692
False	False	False	True	False	False	EIFP	4096	2	6.13982	0.413965
False	True	True	True	True	False	EIFP	4096	2	0.609306	0.412526
True	True	True	False	False	False	EIFP	2048	2	6.37806	0.411606
True	True	False	False	True	False	EIFP	4096	2	2.73761	0.411045
False	False	True	True	False	False	EIFP	2048	6	0.304128	0.408298
False	True	True	False	True	False	EIFP	4096	4	0.416151	0.406927
False	True	True	True	True	False	EIFP	2048	2	4.01907	0.404773
False	False	True	False	True	False	EIFP	2048	2	1.45736	0.403624
False	True	True	False	False	False	EIFP	4096	3	0.72359	0.402996
False	True	False	True	True	False	EIFP	4096	3	3.59706	0.399674
True	True	True	False	False	False	EIFP	2048	2	1.90793	0.397516
True	False	True	False	False	False	EIFP	4096	4	1.75255	0.396758
False	True	True	False	False	False	EIFP	4096	3	4.16861	0.392335
False	True	True	False	False	False	EIFP	2048	3	1.36152	0.390407
True	False	True	False	False	False	EIFP	4096	4	5.95905	0.38778
False	True	True	True	False	False	EIFP	2048	2	5.78997	0.387006
True	True	False	True	True	False	HIFP	4096	3	4.18015	0.386452
False	False	False	True	True	False	EIFP	2048	3	6.66863	0.385963
False	True	True	True	False	False	HIFP	2048	2	5.20096	0.383974
False	True	False	True	False	False	EIFP	2048	2	5.14541	0.383901
True	True	False	True	False	False	HIFP	4096	2	3.23352	0.379604
False	False	False	True	False	False	EIFP	4096	4	6.96407	0.378815
False	False	True	True	False	False	EIFP	2048	5	0.628798	0.376193
True	True	False	False	False	False	EIFP	4096	4	0.114773	0.374391
False	True	False	False	True	False	EIFP	2048	3	6.33743	0.373377
False	False	False	True	False	False	EIFP	4096	2	0.514276	0.372869
True	True	False	False	True	False	HIFP	1024	2	5.4697	0.371065
False	True	True	False	False	False	EIFP	4096	4	5.81342	0.369551
True	True	True	False	False	False	EIFP	4096	3	6.74261	0.369303
True	False	True	False	True	False	EIFP	2048	4	1.28466	0.368249
False	True	True	True	True	False	EIFP	1024	2	1.6671	0.368053
True	False	False	True	True	False	EIFP	2048	3	5.53736	0.363492
False	True	True	False	False	False	EIFP	4096	4	1.70305	0.362882
False	True	True	False	False	False	EIFP	1024	2	1.51655	0.361978
False	False	True	False	True	False	EIFP	2048	4	6.4179	0.361576
True	False	True	True	False	False	EIFP	2048	2	6.32714	0.36147
False	True	True	True	False	False	HIFP	1024	2	1.80416	0.357301
False	False	True	True	False	False	EIFP	1024	2	1.75308	0.355977
True	True	True	False	True	False	EIFP	1024	2	5.54932	0.354543
False	True	True	False	False	False	EIFP	4096	4	4.63511	0.354432
True	True	False	False	False	False	EIFP	2048	3	1.32507	0.35436
False	True	False	False	False	False	EIFP	2048	2	2.89904	0.353331
False	True	True	False	False	False	EIFP	4096	4	5.81389	0.352898
False	True	True	False	False	False	EIFP	4096	3	0.409212	0.350189
False	True	False	False	False	False	EIFP	4096	2	2.33926	0.349809
False	True	True	False	False	False	EIFP	2048	3	6.24022	0.347592
True	False	True	False	True	False	EIFP	1024	2	3.71982	0.347588
False	False	True	False	False	False	EIFP	2048	4	1.90967	0.344919
False	True	False	False	True	False	FIFP	2048	3	4.7325	0.344407
False	True	False	False	True	False	EIFP	4096	5	5.44925	0.344351
False	True	False	True	False	False	EIFP	2048	3	0.110852	0.343583
True	True	False	True	True	False	EIFP	1024	2	0.575288	0.343061
False	False	True	False	True	False	EIFP	2048	5	3.36879	0.34284
True	True	True	False	True	False	HIFP	1024	2	3.78827	0.34247
False	False	False	True	False	False	EIFP	2048	4	1.0399	0.342396
True	True	True	False	True	False	EIFP	2048	3	4.94899	0.339728
False	False	True	False	True	False	EIFP	2048	8	3.28633	0.338895
False	False	False	True	True	False	FIFP	4096	7	4.65109	0.336846
False	True	True	True	True	False	HIFP	2048	1	2.21642	0.333962
False	True	False	False	True	False	HIFP	2048	6	1.23697	0.333418
True	True	False	True	True	False	EIFP	4096	4	2.34157	0.332353
True	False	True	False	True	False	EIFP	2048	4	4.7325	0.331122
False	False	False	True	True	False	EIFP	1024	3	0.107658	0.328782
True	False	False	True	True	False	EIFP	1024	2	2.74979	0.327838
False	True	True	False	True	False	FIFP	2048	3	5.87061	0.327742
False	True	True	False	False	False	HIFP	4096	8	0.598197	0.327362
True	False	True	False	False	False	HIFP	1024	2	6.69917	0.325018
True	False	False	True	True	False	HIFP	2048	3	6.05119	0.323035
False	True	False	False	True	False	EIFP	1024	3	2.5412	0.322988
False	True	True	False	False	False	EIFP	4096	7	1.18901	0.317252
True	True	True	False	True	False	EIFP	4096	4	5.23293	0.315849
False	True	False	False	True	False	EIFP	1024	2	3.36879	0.315841
False	False	True	False	False	False	HIFP	2048	5	5.59475	0.315683
True	False	True	False	True	False	EIFP	2048	6	2.6092	0.315249
True	False	False	True	True	False	EIFP	2048	4	5.43108	0.315019
True	False	True	False	True	False	FIFP	2048	4	3.08699	0.314594
True	False	True	False	True	False	EIFP	1024	3	4.70474	0.313913
True	False	False	True	True	False	HIFP	4096	6	4.8422	0.313676
True	False	True	False	True	False	HIFP	2048	7	1.8538	0.313255
False	True	True	False	True	False	FIFP	4096	6	3.19106	0.312244
False	True	False	True	False	False	HIFP	1024	2	6.61016	0.311562
False	False	True	True	True	False	EIFP	2048	4	6.58095	0.31116
False	False	True	True	True	False	EIFP	2048	4	4.47649	0.31107
False	False	True	False	False	False	HIFP	2048	2	1.32507	0.309961
True	False	False	True	False	False	EIFP	2048	3	4.27377	0.307535
False	True	True	True	True	False	EIFP	2048	4	6.48839	0.306512
False	True	True	True	True	False	EIFP	2048	4	2.88536	0.305856
False	True	False	True	False	False	HIFP	4096	3	0.312816	0.305469
False	True	False	False	False	False	EIFP	1024	3	2.12859	0.305302
False	False	True	False	True	False	EIFP	1024	4	3.25367	0.304857
True	True	True	False	True	False	EIFP	1024	1	0.609306	0.302531
False	True	True	False	True	False	EIFP	1024	1	0.552565	0.302531
True	True	False	False	True	False	FIFP	1024	3	1.83968	0.301666
False	False	True	True	False	False	FIFP	2048	3	2.10243	0.297087
True	True	False	True	False	False	EIFP	1024	2	2.8765	0.296937
False	False	False	True	False	False	EIFP	4096	6	2.2563	0.296638
True	True	True	False	False	False	EIFP	2048	1	5.02113	0.291883
False	True	False	True	False	False	EIFP	2048	1	5.55586	0.291871
True	True	False	False	False	False	EIFP	1024	2	1.00772	0.290781
False	True	False	False	True	False	EIFP	1024	3	4.84011	0.289429
False	False	True	True	False	False	EIFP	2048	2	0.835696	0.288093
False	False	True	False	False	False	HIFP	1024	4	5.62199	0.286645
True	False	False	True	True	False	FIFP	4096	8	3.90009	0.283149
False	True	True	False	False	False	FIFP	4096	5	5.25351	0.280745
True	True	True	True	True	False	EIFP	2048	3	4.17129	0.279871
True	True	False	False	True	False	HIFP	1024	1	5.31093	0.27986
False	False	True	False	True	False	HIFP	1024	8	3.98739	0.279342
True	True	True	True	False	False	HIFP	4096	1	1.01905	0.278006
True	False	True	True	True	False	EIFP	1024	3	2.31541	0.277792
False	True	True	False	False	False	FIFP	1024	4	0.80255	0.272511
True	False	True	False	False	False	EIFP	1024	3	3.5916	0.272349
True	False	True	True	False	False	EIFP	4096	5	1.52308	0.271077
True	True	True	False	True	False	FIFP	4096	7	0.853677	0.269115
False	True	False	False	False	False	FIFP	2048	5	3.25521	0.266398
False	True	True	True	False	False	EIFP	1024	4	1.28532	0.266041
True	True	True	False	False	False	EIFP	2048	4	1.5395	0.265528
True	False	True	False	False	False	HIFP	2048	7	6.89497	0.263617
False	False	True	True	False	False	HIFP	4096	8	1.89261	0.263523
True	False	False	True	False	False	EIFP	1024	3	2.61508	0.263407
True	False	True	True	True	False	EIFP	1024	2	6.69137	0.262703
True	True	True	True	True	False	FIFP	4096	4	0.328444	0.260511
True	False	False	True	False	False	HIFP	1024	2	5.60046	0.259735
True	False	True	False	True	False	EIFP	1024	4	1.75596	0.259408
True	True	True	True	True	False	EIFP	1024	2	4.98261	0.259068
True	True	False	True	False	False	EIFP	2048	3	4.21918	0.255964
True	False	True	False	True	False	FIFP	4096	1	3.55175	0.255436
False	True	False	True	True	False	HIFP	1024	5	6.98818	0.254437
True	False	True	True	False	False	EIFP	4096	4	6.64143	0.253125
True	True	True	False	True	False	EIFP	2048	4	4.62716	0.252801
False	False	False	True	False	False	EIFP	1024	4	4.17264	0.251125
True	True	False	True	True	False	FIFP	2048	2	1.55376	0.250659
True	True	False	False	True	False	EIFP	1024	3	5.10832	0.250059
False	True	False	False	False	False	EIFP	1024	4	4.15233	0.248938
False	True	True	False	False	False	EIFP	1024	4	2.90973	0.246483
True	False	True	True	False	False	EIFP	4096	4	6.7358	0.246135
False	True	True	False	True	False	EIFP	1024	4	2.9312	0.245504
True	False	True	True	True	False	FIFP	1024	3	3.75828	0.244621
False	True	False	False	False	False	HIFP	1024	7	6.75691	0.242826
True	True	False	True	True	False	FIFP	1024	3	0.266271	0.242568
True	True	True	False	True	False	EIFP	1024	3	5.74254	0.238977
True	True	False	True	False	False	EIFP	1024	2	0.270303	0.238952
False	False	False	True	True	False	HIFP	1024	4	5.53518	0.238419
True	False	False	True	False	False	EIFP	1024	3	0.566647	0.238344
False	False	False	True	False	False	EIFP	1024	3	5.1171	0.237371
True	False	True	True	True	False	EIFP	2048	4	5.03939	0.23711
False	True	True	True	True	False	FIFP	4096	8	3.51759	0.23584
True	True	False	True	True	False	HIFP	4096	7	6.31502	0.233076
True	True	False	False	False	False	HIFP	2048	4	3.66406	0.231103
False	True	True	True	False	False	FIFP	2048	4	3.95193	0.229007
False	True	False	True	True	False	HIFP	1024	7	4.96998	0.226944
True	True	True	True	False	False	EIFP	4096	4	6.62723	0.225154
True	True	True	False	False	False	EIFP	4096	4	3.65375	0.225095
False	False	True	True	False	False	FIFP	2048	8	3.74318	0.223794
False	True	False	True	True	False	FIFP	1024	6	2.4616	0.22192
True	False	False	True	False	False	EIFP	2048	4	3.59706	0.220491
False	True	True	True	False	False	HIFP	4096	8	6.03072	0.216338
True	False	True	False	True	False	EIFP	2048	7	3.32708	0.214237
False	False	True	False	False	False	EIFP	1024	7	4.78846	0.213063
False	True	False	False	False	False	EIFP	1024	4	3.06662	0.212413
False	True	True	True	True	False	HIFP	1024	5	3.90603	0.209998
False	True	False	False	False	False	EIFP	1024	4	5.60037	0.207683
False	False	False	True	False	False	FIFP	2048	4	4.79926	0.202654
False	True	True	True	True	False	EIFP	2048	8	3.4086	0.202352
True	False	False	True	False	False	HIFP	2048	1	2.12048	0.200621
True	False	True	False	False	False	EIFP	1024	4	3.29663	0.195574
True	False	True	False	False	False	EIFP	1024	4	4.60969	0.195488
False	True	False	False	False	False	FIFP	1024	7	4.54779	0.194455
True	True	False	False	False	False	EIFP	2048	7	0.971312	0.191819
True	True	False	False	True	False	FIFP	2048	7	2.48705	0.187443
True	False	False	True	True	False	FIFP	1024	8	2.49017	0.183772
True	False	True	True	False	False	HIFP	1024	3	3.69462	0.180813
True	False	False	True	False	False	FIFP	4096	5	5.12422	0.179459
False	False	False	True	False	False	HIFP	1024	4	5.54768	0.176338
True	True	False	False	True	False	FIFP	1024	5	2.40659	0.17489
False	True	False	False	False	False	FIFP	2048	2	3.08893	0.172421
False	False	True	True	False	False	HIFP	1024	7	1.72145	0.170402
True	False	True	False	False	False	EIFP	1024	8	5.00302	0.170244
True	True	False	True	False	False	FIFP	2048	4	3.91528	0.16987
True	False	True	True	False	False	HIFP	1024	6	0.750632	0.168233
True	False	True	False	False	False	HIFP	1024	1	2.8765	0.165841
False	True	True	True	False	False	HIFP	2048	6	3.94283	0.164491
True	True	True	False	True	False	EIFP	1024	4	2.92442	0.162852
True	True	True	True	True	False	EIFP	1024	3	3.8209	0.160678
True	True	True	True	False	False	EIFP	4096	7	1.80814	0.157403
True	True	False	True	True	False	FIFP	2048	7	1.61865	0.157259
True	False	True	False	True	False	FIFP	2048	8	6.88204	0.156744
True	True	False	False	False	False	EIFP	1024	4	4.60539	0.156691
True	False	True	True	False	False	HIFP	1024	3	5.45775	0.154796
True	True	True	False	True	False	HIFP	1024	4	4.05822	0.153238
True	True	True	True	False	False	EIFP	2048	4	3.30717	0.152734
True	False	True	True	False	False	EIFP	4096	7	6.0476	0.151549
True	False	True	True	False	False	FIFP	4096	8	1.46752	0.147191
True	False	False	True	False	False	FIFP	4096	7	3.24399	0.144553
False	True	True	True	True	False	EIFP	1024	7	4.30737	0.141085
True	True	False	True	False	False	EIFP	1024	4	2.84493	0.135039
False	True	True	False	False	False	HIFP	1024	8	6.47869	0.128386
True	True	True	True	True	False	EIFP	1024	4	6.76387	0.120893
False	True	False	False	False	False	HIFP	1024	8	3.11691	0.120368
True	False	True	True	False	False	HIFP	2048	6	4.44201	0.114227
True	True	True	False	False	False	FIFP	4096	8	3.12048	0.107515
True	True	True	False	True	False	FIFP	1024	6	6.87634	0.0959875
True	False	True	True	True	False	FIFP	1024	8	0.957934	0.0910682
True	True	True	False	False	False	FIFP	4096	1	5.6112	0.0907116
True	True	True	True	False	False	FIFP	2048	2	0.196205	0.0896601
True	True	False	True	False	False	FIFP	2048	1	4.90335	0.089653
False	True	False	True	False	False	FIFP	2048	1	5.69574	0.0896299
False	False	False	True	False	False	FIFP	2048	4	0.509571	0.0886138
True	True	True	True	False	False	EIFP	2048	7	6.48839	0.0790004
True	True	True	False	False	False	FIFP	2048	8	3.95045	0.0776429
True	True	True	True	False	False	HIFP	2048	7	5.11404	0.076201
True	True	True	True	False	False	FIFP	1024	5	4.02737	0.07014
True	False	True	True	True	False	HIFP	1024	8	5.89676	0.06106
True	True	True	True	True	False	HIFP	1024	8	1.1858	0.0583723
True	True	True	True	False	False	EIFP	1024	6	4.80491	0.0541108
True	True	True	False	True	False	EIFP	1024	8	1.5284	0.0525255
